# Continual improvement of multiplex mutagenesis in Arabidopsis

**DOI:** 10.1101/2023.12.19.572307

**Authors:** Ward Develtere, Ward Decaestecker, Debbie Rombaut, Chantal Anders, Elke Clicque, Marnik Vuylsteke, Thomas B. Jacobs

## Abstract

CRISPR/Cas9 is currently the most powerful tool to generate mutations in plant genomes and more efficient tools are needed as the scale of experiments increases. In the model plant Arabidopsis, the choice of promoter driving Cas9 expression is critical to generate germline mutations. Several optimal promoters have been reported. However, it is unclear which promoter is ideal as they have not been thoroughly tested side-by-side. Furthermore, most plant vectors still use one of the two Cas9 nuclear localization sequence (NLS) configurations initially reported and can still be optimized. We genotyped more than 6,000 Arabidopsis T2 plants to test seven promoters and eleven NLS architectures across 14 targets to systematically improve the generation of single and multiplex inheritable mutations. We find that the RPS5A promoter and double-BP NLS architecture were individually the most efficient components. When combined, 99% of T2 plant contained at least one knockout mutation and 84% contained 4-7-plex knock-outs. These optimizations will be useful to generate higher-order knockouts in the germline of Arabidopsis and likely be applicable to other CRISPR systems as well.
