## Supplemental Table 1 for "Continual improvement of multiplex mutagenesis in Arabidopsis"

### Sheet: Promoter comparison studies
Publication	Year	Promoter	Expression (assumed)	Cas9	NLS	Plexity	Target gene(s)	Generation	T1 sample size	T2 sample size	Method	Conclusions	Remarks	DOI
Yan et al	2015	35S (2x)	Constitutive	hsCas9	SV40-NLP	Simplex	BRI1	T1 + Cas9-active T2	23 T1s	± 45 T2s from 9 T1 lines	Phenotype, Sanger sequencing	Highest mutation rate was observed using the YAO promoter (± 90% in T1 and up to 86% in T2)	• No Cas9-free T2 lines • Small sample size • Simplex only	https://doi.org/10.1016/j.molp.2015.10.004
		YAO	SAM, RAM, embryo, endosporm, pollen	hsCas9	SV40-NLP	Simplex	BRI1, PDS3	T1 + Cas9-active / Cas9-free T2	21 T1s	± 45 T2s from 9 T1 lines	Phenotype, Sanger sequencing
Wang et al	2015	35S (2x)	Constitutive	ZmCas9	SV40-NLP	Duplex	ETC2, TRY/CPC	T1	109 (RbcS term) / 33 (Nos term) T1s	NA	Phenotype	EC1.2e1.1p promoter gave 17% of T1s with likely triple mutant	• For the promoter comparison experiment only the T1 generation was validated • No simplex	https://doi.org/10.1186/s13059-015-0715-0
		EC1.1p	Egg-cell	ZmCas9	SV40-NLP	Duplex	ETC2, TRY/CPC	T1	224 (RbcS term) / 102 (Nos term) T1s	NA	Phenotype
		EC1.2p	Egg-cell	ZmCas9	SV40-NLP	Duplex	ETC2, TRY/CPC, CHLI1, CHLI2	T1	108 (RbcS term) / 54 (Nos term) T1s	NA	Phenotype
		35Sen-EC1.1p	Egg-cell	ZmCas9	SV40-NLP	Duplex	ETC2, TRY/CPC	T1	67 T1s	NA	Phenotype
		35Sen-EC1.2p (900 bp)	Egg-cell	ZmCas9	SV40-NLP	Duplex	ETC2, TRY/CPC	T1	115 T1s	NA	Phenotype
		35Sen-EC1.2p (565 bp)	Egg-cell	ZmCas9	SV40-NLP	Duplex	ETC2, TRY/CPC	T1	69 T1s	NA	Phenotype
		EC1.2e1.1p	Egg-cell	ZmCas9	SV40-NLP	Duplex	ETC2, TRY/CPC	T1	53 T1s	NA	Phenotype
		(EC1.2en-2xEASE)-EC1.1p	Egg-cell	ZmCas9	SV40-NLP	Duplex	ETC2, TRY/CPC	T1	120 T1s	NA	Phenotype
Mao et al	2016	UBQ1	Constitutive	hsCas9	SV40-NLP	Simplex	AP1 (4 gRNAs), TT4 (4 gRNAs)	T1 + Cas9-active T2	32 T1s	Unspecified # T2s from 8 T1 lines	Sanger sequencing	Only EC1.2p was capable of generating inheritable homozygous T1 plants	• No Cas9-free T2 lines • Small sample size • Simplex only	https://doi.org/10.1111/pbi.12468
		SPL	sporogenous cells and microsprococytes	hsCas9	SV40-NLP	Simplex	AP1 (4 gRNAs), TT4 (4 gRNAs)	T1 + Cas9-active T2	32 T1s	Unspecified # T2s from 8 T1 lines	Sanger sequencing
		2xCaMVen-SPL	sporogenous cells and microsprococytes	hsCas9	SV40-NLP	Simplex	AP1 (3 gRNAs), TT4 (3 gRNAs)	T1 + Cas9-active T2	32 T1s	12 T2s from 8-16 T1 lines	Sanger sequencing
		EC1.2p (DD45)	Egg-cell	hsCas9	SV40-NLP	Simplex	GL2 (2 gRNAs)	T1 + Cas9-active T2	36 T1s	24 T2 plants	Sanger sequencing
		LAT52	Pollen cells	hsCas9	SV40-NLP	Simplex	GL2 (2 gRNAs)	T1 + Cas9-active T2	36 T1s	24 T2 plants	Sanger sequencing
Eid et al	2016	MGE1	Meiosis-I	ZmCas9	SV40-NLP	Duplex	ETC2, TRY/CPC	T1	42 T1s	NA	Phenotype, T7EI assay, Sanger sequencing	MGE promoters gave triple KO phenotypes in ~30% of T1s vs 5% for EC1.2p	• For the promoter comparison experiment only the T1 generation was validated	https://doi.org/10.1007/s00299-016-2000-4
		MGE2	Meiosis-I, Meiosis-II	ZmCas9	SV40-NLP	Duplex	ETC2, TRY/CPC	T1	51 T1s	NA	Phenotype, T7EI assay, Sanger sequencing
		MGE3	Meiosis-II	ZmCas9	SV40-NLP	Duplex	ETC2, TRY/CPC	T1	45 T1s	NA	Phenotype, T7EI assay, Sanger sequencing
		EC1.2p	Egg-cell	ZmCas9	SV40-NLP	Duplex	ETC2, TRY/CPC	T1	90 T1s	NA	Phenotype, T7EI assay, Sanger sequencing
Tsutsui & Higashiyama	2017	35S (2x)	Constitutive	hsCas9	SV40-NLP	Simplex	PDS3	T1	96 T1s	NA	Phenotype	Highest mutation rate in T1 was observed using the RPS5A promoter. In T2 average efficiencies of 40% to 80% were observed	• Transmission of mutations only assessed for RPS5A	https://doi.org/10.1093/pcp/pcw191
		RPS5A	Constitutive	hsCas9	SV40-NLP	Simplex	PDS3, AG, DUO1, ADH1 (2 gRNAs)	T1 + Cas9-active / Cas9-free T2	57 T1s	16 - 24 Cas9-active T2 plants	Phenotype
		WOX2	Egg-cell, zygote	hsCas9	SV40-NLP	Simplex	PDS3	T1	23 T1s	NA	Phenotype
Feng et al	2018	35S (2x)	Constitutive	hsCas9	SV40-NLP	Simplex	GL2	T1 + Cas9-active T2	± 40 T1s (phenotype) / 43 T1s (genotype)	968 T2s (phenotype) / 88 T2s (genotype)	Phenotype, Sanger sequencing	The CDC45 and YAO promoter produced the homozygous T2 plants with the highest frequency (25-49%) for simplex targeting. CDC45 is also most efficient for multiplex targeting (60%)	• No Cas9-free T2 lines • Multiplex T2 only with CDC45	https://doi.org/10.3390/ijms19123925
		CDC45	Meiosis, young flower buds	hsCas9	SV40-NLP	Simplex, 2-6-plex	GL2, 93 target sites	T1 + Cas9-active T2	± 40 T1s (phenotype) / 68 T1s (genotype GL2) / ± 15 T1s (genotype multiplex)	1949 T2s (phenotype) / 161 T2s (gentoype GL2) / 30 T2s (genotype multiplex)	Phenotype, Sanger sequencing
		YAO	SAM, RAM, embryo, endosporm, pollen	hsCas9	SV40-NLP	Simplex	GL2	T1 + Cas9-active T2	± 40 T1s (phenotype) / 40 T1s (genotype)	1234 T2s (phenotype) / 154 T2s (genotype)	Phenotype, Sanger sequencing
		DMC1	Meiosis, embryo, young flower buds	hsCas9	SV40-NLP	Simplex	GL2	T1 + Cas9-active T2	± 40 T1s (phenotype) / 30 T1s (genotype)	1016 T2s (phenotype)	Phenotype, Sanger sequencing
		SPO11	Meiosis, embryo, young flower buds	hsCas9	SV40-NLP	Simplex	GL2	T1 + Cas9-active T2	± 40 T1s (phenotype) / 64 T1s (genotype)	1850 T2s (phenotype)	Phenotype, Sanger sequencing
		UBQ1	Constitutive	hsCas9	SV40-NLP	Simplex, 2-6-plex	GL2, 74 target sites	T1	± 15 T1s	NA	Phenotype, Sanger sequencing
Castel et al	2019	35S (2x)	Constitutive	Various	Various	Simplex	ADH1	Cas9-active T2	NA	± 100 T2s from 6 T1 lines	Phenotype, Sanger sequencing	Highest mutation rates were observed using the RPS5A, YAO, and UBI10 promoters (up to 100% in T2)	• No Cas9-free T2 lines • One target gene • Simplex only • Recover ADH1 hets in some cases • Comparisons done with different Cas9 variants	https://doi.org/10.1371/journal.pone.0204778
		YAO	SAM, RAM, embryo, endosporm, pollen	Various	Various	Simplex	ADH1	Cas9-active T2	NA	± 100 T2s from 5-6 T1 lines	Phenotype, Sanger sequencing
		UBI10	Constitutive	Various	Various	Simplex	ADH1	Cas9-active T2	NA	± 100 T2s from 5-6 T1 lines	Phenotype, Sanger sequencing
		RPS5A	Constitutive	Various	Various	Simplex	ADH1	Cas9-active T2	NA	± 100 T2s from 5-6 T1 lines	Phenotype, Sanger sequencing
		EC1.2e1.1p	Egg-cell	Various	Various	Simplex	ADH1	Cas9-active T2	NA	± 100 T2s from 6 T1 lines	Phenotype, Sanger sequencing
		MGE1	Meiosis-I	Various	Various	Simplex	ADH1	Cas9-active T2	NA	± 100 T2s from 6 T1 lines	Phenotype, Sanger sequencing
		AG	Flower	Various	Various	Simplex	ADH1	Cas9-active T2	NA	± 100 T2s from 4 T1 lines	Phenotype, Sanger sequencing
		ICU2	Frequently dividing cells	Various	Various	Simplex	ADH1	Cas9-active T2	NA	± 100 T2s from 5-6 T1 lines	Phenotype, Sanger sequencing
		CsVMV	Constitutive	Various	Various	Simplex	ADH1	Cas9-active T2	NA	± 100 T2s from 6 T1 lines	Phenotype, Sanger sequencing
Ordon et al	2019	RPS5A	Constitutive	hsCas9	-SV40	Duplex	DM2h (2 gRNAs), Lhcb (8 gRNAs)	T1 + Cas9-active T2	Unclear	Unspecified # T2s from 11 T1 lines	Phenotype	Highest mutation rates were observed using the RPS5A, and EC1.2p promoters (avg 33 and 24% resp. in T2)	• Small sample size • Only phenotyping data • Cannot distinguish Het from Hom/Bi-allelic	https://doi.org/10.1007/s10142-019-00665-4
		EC1.2p	Egg-cell	hsCas9	-SV40	Duplex	DM2h (2 gRNAs)	T1 + Cas9-active T2	Unclear	Unspecified # T2s from 9 T1 lines	Phenotype
		PcUBI4-2	Constitutive	hsCas9	-SV40	Duplex	DM2h (2 gRNAs)	T1 + Cas9-active T2	Unclear	Unspecified # T2s from 11 T1 lines	Phenotype
		AP1	Flower	hsCas9	-SV40	Duplex	DM2h (2 gRNAs)	T1 + Cas9-active T2	Unclear	Unspecified # T2s from 10 T1 lines	Phenotype
		ICU2	Frequently dividing cells	hsCas9	-SV40	Duplex	DM2h (2 gRNAs)	T1 + Cas9-active T2	Unclear	Unspecified # T2s from 10 T1 lines	Phenotype
		35S (2x)	Constitutive	hsCas9	-SV40	Duplex	DM2h (2 gRNAs)	T1 + Cas9-active T2	Unclear	Unspecified # T2s from 8 T1 lines	Phenotype
		GILT	Seeds	hsCas9	-SV40	Duplex	DM2h (2 gRNAs)	T1 + Cas9-active T2	Unclear	Unspecified # T2s from 9 T1 lines	Phenotype
		ALB	Flowers, seeds	hsCas9	-SV40	Duplex	DM2h (2 gRNAs)	T1 + Cas9-active T2	Unclear	Unspecified # T2s from 5 T1 lines	Phenotype
Zheng et al	2020	EC1.2e1.1p	Egg-cell	AtCas9	unknown C-terminal	Duplex	RPS4, RPS4B	T1 + Cas9-active T2 + Cas9-free T3	20 T1s	7-11 T2s from 5 T1 lines	PCR-RE, Sanger sequencing	Highest mutation rate was observed using the EC1.2e1.1p promoter (up to 18% in T2)	• No comparison of efficiencies in Cas9-free T3 generation • Small sample size • Duplex only	https://doi.org/10.3389/fpls.2020.00800
		P5p	Egg-cell	AtCas9	unknown C-terminal	Duplex	RPS4, RPS4B	T1 + Cas9-active T2 + Cas9-free T3	2 T1s	10-15 T2s from 5 T1 lines	PCR-RE, Sanger sequencing
		GmEC1.1p	Egg-cell	AtCas9	unknown C-terminal	Duplex	RPS4, RPS4B	T1 + Cas9-active T2 + Cas9-free T3	28 T1s	8-13 T2s from 5 T1 lines	PCR-RE, Sanger sequencing
		GmEC1.2p	Egg-cell	AtCas9	unknown C-terminal	Duplex	RPS4, RPS4B	T1 + Cas9-active T2 + Cas9-free T3	4 T1s	4-27 T2s from 4 T1 lines	PCR-RE, Sanger sequencing
Wolabu et al	2020	35S (2x)	Constitutive	Unclear	Unclear	Simplex	PDS3	T1	157 T1s	NA	Phenotype, Sanger sequencing	Highest mutation rate in T1 was observed using the UBI10 promoter (up to 69% had pds phenotype)	• For the promoter comparison experiment only the T1 generation was validated	https://doi.org/10.1007/s00425-020-03415-0
		UBI10	Constitutive	Unclear	Unclear	Simplex	PDS3	T1	157 T1s	NA	Phenotype, Sanger sequencing
		EC1.2p	Egg-cell	Unclear	Unclear	Simplex	PDS3	T1	163 T1s	NA	Phenotype, Sanger sequencing
		AMGE3	Embryonic root, SAM, RAM, root tip	Unclear	Unclear	Simplex	PDS3	T1	105 T1s	NA	Phenotype, Sanger sequencing
Ursache et al	2021	EC1.2p	Egg-cell	AtCas9	-SV40	Triplex, 5-plex	CUC1 (3 gRNAs), CUC2 (3 gRNAs)	T1 + Cas9-free T2	19 T1s (triplex) / 25 T1s (5-plex)	36 T2s from 1 T1 line (triplex)	Phenotype, Sanger sequencing	Highest mutation rate was observed using the EC1.2p promoter (15,8% bi-allalic in T1 vs 11,1 % for PcUBI4-2)	• Small sample size • Few promoters tested • Non-random propagation to T2	https://doi.org/10.1186/s13007-021-00811-9
		PcUBI4-2	Constitutive	AtCas9	-SV40	Triplex, 5-plex	CUC1 (3 gRNAs), CUC2 (3 gRNAs)	T1 + Cas9-free T2	22 T1s / 28 T1s (5-plex)	36 T2s from 1 T1 line (triplex)	Phenotype, Sanger sequencing
Grützner et al	2021	RPS5A	Constitutive	hsCas9	-SV40	Simplex	TRY/CPC	T1	> 292 T1s	NA	Phenotype	The mutation rate in T1 was always higher when the SV40-SV40 architecture were used compared to -SV40 (up to 72% in T1).	• No Cas9-free T2 lines • Only subset of lines is genotyped • Tested one gRNA only	https://doi.org/10.1016/j.xplc.2020.100135
				hsCas9	-SV40-SV40	Simplex	TRY/CPC	T1	173 T1s	NA	Phenotype
				zCas9	-SV40	Simplex	TRY/CPC	T1	199 T1s	NA	Phenotype
				zCas9	-SV40-SV40	Simplex	TRY/CPC	T1	182 T1s	NA	Phenotype
				zCas9i	-SV40	Simplex	TRY/CPC	T1	70 T1s	NA	Phenotype
				zCas9i	-SV40-SV40	Simplex	TRY/CPC	T1	109 T1s	NA	Phenotype, Sanger sequencing
				zCas9io	-SV40-SV40	Simplex	TRY/CPC	T1	84 T1s	NA	Phenotype, Sanger sequencing
Kong et al	2023	EC1.2p	Egg-cell	ZmCas9	SV40-NLP	Simplex	GL1, TRY/CPC	T1	26 T1s (GL1) / 88 T1s (TRY/CPC)	NA	Phenotype, Sanger sequencing	Highest mutation rate in T1 was observed using the WUS promoter (97% and 59% for GL1 and TRY/CPC resp.)	• For the promoter comparison experiment only the T1 generation was validated	https://doi.org/10.1007/s00425-022-04060-5
		WUS	Apical meristem	ZmCas9	SV40-NLP	Simplex	GL1, TRY/CPC	T1	30 T1s (GL1) / 91 T1s (TRY/CPC)	NA	Phenotype
		AS1	Apical meristem	ZmCas9	SV40-NLP	Simplex	GL1, TRY/CPC	T1	38 T1s (GL1) / 83 (TRY/CPC)	NA	Phenotype
Geng et al	2023	NUC1	SAM, RAM, embryo, endosporm, pollen	ZmCas9	SV40-NLP	Simplex, duplex	GL2, TRY/CPC, GATA1, GATA5	T1 + Cas9-free T2	42 T1s (GL2) / 40 T1s (TRY/CPC) / 38 T1s (GATA1/GATA5)	10 T2s from 10 T1 lines (GL2, TRY/CPC, GATA1/GATA5)	Phenotype, Sanger sequencing	Highest mutation rate was observed using the NUC1 promoter (± 60% of T1s had mutations) and NUC1 generated inheritable mutations	• For the promoter comparison experiment only the T1 generation was validated	https://doi.org/10.1101/2023.10.09.561629
		35S	Constitutive	ZmCas9	SV40-NLP	Simplex	GL2	T1	39 T1s	NA	Phenotype, Sanger sequencing
		EC1.2e1.1p	Egg-cell	ZmCas9	SV40-NLP	Simplex	GL2	T1	46 T1s	NA	Phenotype, Sanger sequencing
		YAO	SAM, RAM, embryo, endosporm, pollen	ZmCas9	SV40-NLP	Simplex	GL2	T1	35 T1s	NA	Phenotype, Sanger sequencing
		CDC45	Meiosis, young flower buds	ZmCas9	SV40-NLP	Simplex	GL2	T1	39 T1s	NA	Phenotype, Sanger sequencing
		UL29Y	SAM, RAM, embryo, endosporm, pollen	ZmCas9	SV40-NLP	Simplex	GL2	T1	19 T1s	NA	Sanger sequencing
		pAT3G03920	SAM, RAM, embryo, endosporm, pollen	ZmCas9	SV40-NLP	Simplex	GL2	T1	9 T1s	NA	Sanger sequencing
		UL24Y	SAM, RAM, embryo, endosporm, pollen	ZmCas9	SV40-NLP	Simplex	GL2	T1	31 T1s	NA	Sanger sequencing
* Only studies and experiments concerning promoter and NLS comparisons in Arabidopsis using the CRISPR/Cas9 system are discussed
** Expression patterns of the promoters are based on information found in the publication or on arabidopsis.org
*** The T2 sample size refers to the number of plants that were tested per line
